# Compartment-dependent chromatin interaction dynamics revealed by liquid chromatin Hi-C

**DOI:** 10.1101/704957

**Authors:** Houda Belaghzal, Tyler Borrman, Andrew D. Stephens, Denis L. Lafontaine, Sergey V. Venev, Zhiping Weng, John F. Marko, Job Dekker

## Abstract

Chromosomes are folded so that active and inactive chromatin domains are spatially segregated. Compartmentalization is thought to occur through polymer phase/microphase separation mediated by interactions between loci of similar type. The nature and dynamics of these interactions are not known. We developed liquid chromatin Hi-C to map the stability of associations between loci. Before fixation and Hi-C, chromosomes are fragmented removing the strong polymeric constraint to enable detection of intrinsic locus-locus interaction stabilities. Compartmentalization is stable when fragments are over 10-25 kb. Fragmenting chromatin into pieces smaller than 6 kb leads to gradual loss of genome organization. Dissolution kinetics of chromatin interactions vary for different chromatin domains. Lamin-associated domains are most stable, while interactions among speckle and polycomb-associated loci are more dynamic. Cohesin-mediated loops dissolve after fragmentation, possibly because cohesin rings slide off nearby DNA ends. Liquid chromatin Hi-C provides a genome-wide view of chromosome interaction dynamics.

**Highlights:**

- Liquid chromatin Hi-C detects chromatin interaction dissociation rates genome-wide
- Chromatin conformations in distinct nuclear compartments differ in stability
- Stable heterochromatic associations are major drivers of chromatin phase separation
- CTCF-CTCF loops are stabilized by encirclement of loop bases by cohesin rings
