## Supplemental Table S1 for "Compartment-dependent chromatin interaction dynamics revealed by liquid chromatin Hi-C"

### Sheet: GPF
3C PRIMERS ARE FORWARDS
Reference genome : hg16
EcoRI frag.	Frag start(bp)	Frag end(bp)	Chrom	Primer name	Primer Sequence (5' -> 3')	Length	GC	Tm (50mM NaCl)	TE Stock Conc.	Distance from
name						(bases)	(%)	(oC)	(uM)	EcoRI (bp)
F9	5183201	5186185	11	GPF9	AGCACCATGGCATAGATTGAGGAGAAGG	28	50	61.8	80	87
F10	5191904	5193155	11	GPF10	TCTACACTCTCAGTCAGCCTATGGAACC	28	50	60.6	80	165
F10	5193155	5204127	11	GPF10.1	CAGCCTATGGAACCATCTTTCTATTCCCG	29	48.2	60.3	80	151
F11	5204127	5207443	11	GPF11	CAGGAGGTTGCCTTTGCTGTGGCTTTCGACCC	32	59.3	68.3	80	180
F14	5211213	5216768	11	GPF14	GAAAGCGAGCTTAGTGATACTTGTGGGC	28	50	61	80	85
F15	5218579	5220890	11	GPF15	GCTCCCACACTCCTAGACTCTTACAAAAGC	30	50	61.5	80	180
F17	5224041	5231066	11	GPF17	CGAAGTTCCTGGGAATATGCTAGTACAGAAC	31	45.1	59.7	80	111
F19	5237311	5238892	11	GPF19	CATGTCCTTTAATGGCCCTAAAACTCATTCCC	32	43.7	60.7	80	135
F20	5246137	5247668	11	GPF20	GAAATGCTGTGACCAATCTGCACACTTGAGG	31	48.3	62.7	80	144
F22	5249545	5253732	11	GPF22	GGACCATTAACAGGGTAGGAAGTATTTATGG	31	41.9	58.2	80	134
F24	5253732	5257490	11	GPF24	GCCTATCCTTGAAAGCTCTGCATCATGG	28	50	61.1	80	112
F27	5264022	5264545	11	GPF27	GATATATAGACCAGTGGAACAGAACAGAAGCC	32	43.7	59.4	80	99
F30	5278326	5291371	11	GPF30	CAGGTACCACTAACAGCTCCTTCTTTCC	28	50	60.2	80	131
F33	5292749	5301756	11	GPF33	GACCTCTGCACTAGGAATGGAAGGTTAGCC	30	53.3	63	80	158
F34	5307083	5311158	11	GPF34b	GACTAATTCCTGACACTACTTGAGGGATAC	30	43	63	80	94
F35	5318195	5324879	11	GPF35	TCCTTGCAAATCATGAATAATGATCAATCGAGG	33	36.3	58.9	80	101
F36	5336966	5339790	11	GPF36	GGTGAGGAAATTGAGCCTTAGACAAGTTAAGC	32	43.7	60.5	80	71
F38	5339790	5350645	11	GPF38	GTACATAGTTAACCTGCTGCTTAGCTTATTTGC	33	39.3	59.1	80	153
