## Supplemental Table S2 for "Compartment-dependent chromatin interaction dynamics revealed by liquid chromatin Hi-C"

### Sheet: primers_coordinates
Red numbers : Reverse probes total number 109
Black numbers : Forward probes total number 104
5C	Hg18
primer	Fragment	Chrom	Start	End		Length	midpoint			Start	End	Genes (RefSeq genes)	CTCF (Chip) sites in K562	CTCF sites in GM12878	Primer sequence
1	chr11:4730996-4731553 (557)	chr11	4730996	4731553	-557	557	4.73127e+06	1	chr11	4730996	4731553				TTCTTAGGTAAATGTACTTACTGAAAAGAG
2	chr11:4731553-4736976 (5423)	chr11	4731553	4736976	-5423	5423	4.73426e+06	2	chr11	4731553	4736976				AAAATTTGGCAAAAATAATTAAAAATGGAA
3	chr11:4736976-4738801 (1825)	chr11	4736976	4738801	-1825	1825	4.73789e+06	3	chr11	4736976	4738801				TTCCATATAGATGTTTTGTTTTCATACATT
4	chr11:4738801-4745819 (7018)	chr11	4738801	4745819	-7018	7018	4742310	4	chr11	4738801	4745819				GTAAAACTGTGTATAGGCAAGAACTATGAA
5	chr11:4745819-4748951 (3132)	chr11	4745819	4748951	-3132	3132	4747385	5	chr11	4745819	4748951				TTCTGTCCCATCTTGCAAAAATTCTCCATC
6	chr11:4748951-4751377 (2426)	chr11	4748951	4751377	-2426	2426	4750164	6	chr11	4748951	4751377				AGCTGTATTCAGACTCCTGACTTACAGGAA
8	chr11:4754487-4754870 (383)	chr11	4754487	4754870	-383	383	4.75468e+06	8	chr11	4754487	4754870				TTCTTAAAATACAAGGGTACTAGGACAGAA
9	chr11:4754870-4757452 (2582)	chr11	4754870	4757452	-2582	2582	4756161	9	chr11	4754870	4757452				TTCAAAAAGTTTTCTGAAATGAAATATTCA
10	chr11:4757452-4757858 (406)	chr11	4757452	4757858	-406	406	4757655	10	chr11	4757452	4757858				AGTTTTTCTCATTATCATCATTGCATAGAA
11	chr11:4757858-4759036 (1178)	chr11	4757858	4759036	-1178	1178	4758447	11	chr11	4757858	4759036				TTCAAAGTTTCATCAGATTTATGCAGTCGT
12	chr11:4759036-4764986 (5950)	chr11	4759036	4764986	-5950	5950	4762011	12	chr11	4759036	4764986		CTCF1	CTCF1	GATATGCTACCATCCTGACAGACTCCAGAA
14	chr11:4773870-4774377 (507)	chr11	4773870	4774377	-507	507	4.77412e+06	14	chr11	4773870	4774377				TTCGTATCAAGTACCCCTTCCAAGAAGGAA
15	chr11:4774377-4780545 (6168)	chr11	4774377	4780545	-6168	6168	4777461	15	chr11	4774377	4780545				TTCAGGAAATATATCCAAATGATAAAAAAT
17	chr11:4785257-4787004 (1747)	chr11	4785257	4787004	-1747	1747	4.78613e+06	17	chr11	4785257	4787004				TTCTAGCCTGTGGAGGGGAACAGATTTAAA
18	chr11:4787004-4788508 (1504)	chr11	4787004	4788508	-1504	1504	4787756	18	chr11	4787004	4788508				GTGCGTGATTATCCAGATAGGTGAAAAGAA
20	chr11:4789986-4793658 (3672)	chr11	4789986	4793658	-3672	3672	4791822	20	chr11	4789986	4793658				TCAGACAGGAGTGATGTCAGAAATTTAGAA
21	chr11:4793658-4799018 (5360)	chr11	4793658	4799018	-5360	5360	4796338	21	chr11	4793658	4799018				TTCCCTGAACTGTGCCACATCAAATTTTCT
22	chr11:4799018-4802245 (3227)	chr11	4799018	4802245	-3227	3227	4.80063e+06	22	chr11	4799018	4802245				ATTTTTAAGTACTGCCATGTGGTCTCAGAA
23	chr11:4802245-4803814 (1569)	chr11	4802245	4803814	-1569	1569	4.80303e+06	23	chr11	4802245	4803814				TTCTTTATAACTCTCTTTAACAAGCTAATT
24	chr11:4803814-4805006 (1192)	chr11	4803814	4805006	-1192	1192	4804410	24	chr11	4803814	4805006				GATTTGCGGTGATGCACTAGAAGCAGCGAA
25	chr11:4805006-4808447 (3441)	chr11	4805006	4808447	-3441	3441	4.80673e+06	25	chr11	4805006	4808447				TTCTGACAGAGACAAAAGCAATAACACAAC
26	chr11:4808447-4810247 (1800)	chr11	4808447	4810247	-1800	1800	4809347	26	chr11	4808447	4810247				ATTTCTGCTGATACATGCATTGCCCAGGAA
27	chr11:4810247-4811904 (1657)	chr11	4810247	4811904	-1657	1657	4.81108e+06	27	chr11	4810247	4811904				TTCTCACCCCAGAAAAACGTGAGGGGCCTG
28	chr11:4811904-4812961 (1057)	chr11	4811904	4812961	-1057	1057	4.81243e+06	28	chr11	4811904	4812961				AACATTTGAACTTATGATCCCTGTTATGAA
32	chr11:4822339-4825603 (3264)	chr11	4822339	4825603	-3264	3264	4823971	32	chr11	4822339	4825603				ATGTATCTAATTCCTAAGGATTGGTCAGAA
36	chr11:4836265-4851141 (14876)	chr11	4836265	4851141	-14876	14876	4843703	36	chr11	4836265	4851141				TTTTTCTTACTGATTTTTACTACATGTGAA
37	chr11:4851141-4852318 (1177)	chr11	4851141	4852318	-1177	1177	4.85173e+06	37	chr11	4851141	4852318				TTCAGATATTTTTGAAAACCATCTATGGAC
38	chr11:4852318-4862758 (10440)	chr11	4852318	4862758	-10440	10440	4857538	38	chr11	4852318	4862758				TGGCTCTTTAAAGTATAAAATGTAATTGAA
39	chr11:4862758-4864471 (1713)	chr11	4862758	4864471	-1713	1713	4.86361e+06	39	chr11	4862758	4864471				TTCTTGCACTTTTTGAGTAATAGTTGTATT
40	chr11:4864471-4864622 (151)	chr11	4864471	4864622	-151	151	4.86455e+06	40	chr11	4864471	4864622				TGTAAGAGACTTTGTAAACTTCCACAAGAA
41	chr11:4864622-4866533 (1911)	chr11	4864622	4866533	-1911	1911	4.86558e+06	41	chr11	4864622	4866533				TTCTTTTGCCTTATCATTTTCACAGCCTTG
42	chr11:4866533-4868093 (1560)	chr11	4866533	4868093	-1560	1560	4867313	42	chr11	4866533	4868093				CTCCATATCTGTGAATCCATGAATAAAGAA
43	chr11:4868093-4876000 (7907)	chr11	4868093	4876000	-7907	7907	4.87205e+06	43	chr11	4868093	4876000		CTCF2		TTCAAAATTTCTCAAAACTATTTTTCAAAA
45	chr11:4880412-4881561 (1149)	chr11	4880412	4881561	-1149	1149	4.88099e+06	45	chr11	4880412	4881561				TTCTCCACTTTCACTTCCACTTTATCTAGA
46	chr11:4881561-4883267 (1706)	chr11	4881561	4883267	-1706	1706	4882414	46	chr11	4881561	4883267				CCTCTAAAAAATCACAAAATACAGTATGAA
47	chr11:4883267-4885478 (2211)	chr11	4883267	4885478	-2211	2211	4.88437e+06	47	chr11	4883267	4885478				TTCTTGAGCAAAGCAGGCATTAGGTGAAAT
49	chr11:4893992-4894489 (497)	chr11	4893992	4894489	-497	497	4.89424e+06	49	chr11	4893992	4894489				TTCTGTAAGCTGAGCAGCATTTATGAGCTA
50	chr11:4894489-4894595 (106)	chr11	4894489	4894595	-106	106	4894542	50	chr11	4894489	4894595				CCTGATCCTCCTGTCAATCAGTAACCAGAA
51	chr11:4894595-4895476 (881)	chr11	4894595	4895476	-881	881	4.89504e+06	51	chr11	4894595	4895476				TTCACTTTGATATGTAATGTGGTAACCACT
52	chr11:4895476-4896007 (531)	chr11	4895476	4896007	-531	531	4.89574e+06	52	chr11	4895476	4896007				TCACGCAGCCAGTCAGTGCCGGAGCTGGAA
53	chr11:4896007-4898793 (2786)	chr11	4896007	4898793	-2786	2786	4897400	53	chr11	4896007	4898793				TTCAATAAATATTCACTTGTTCATATAGTG
54	chr11:4898793-4900260 (1467)	chr11	4898793	4900260	-1467	1467	4.89953e+06	54	chr11	4898793	4900260				TAGATATATGTGATAATGTACAGAAATGAA
56	chr11:4902213-4905596 (3383)	chr11	4902213	4905596	-3383	3383	4.9039e+06	56	chr11	4902213	4905596				CTCCTCAGGGGCCTTTCCCAAGTCTGAGAA
58	chr11:4905882-4907172 (1290)	chr11	4905882	4907172	-1290	1290	4906527	58	chr11	4905882	4907172				TTCTGTTTCTCAGAAAAAAAAGATAATGAA
59	chr11:4907172-4908956 (1784)	chr11	4907172	4908956	-1784	1784	4908064	59	chr11	4907172	4908956				TTCCTGATATCGAACATTTATCTTCCTCAA
60	chr11:4908956-4909339 (383)	chr11	4908956	4909339	-383	383	4.90915e+06	60	chr11	4908956	4909339				TTTTATATATAGAGAGATTTATATTATGAA
62	chr11:4913988-4924597 (10609)	chr11	4913988	4924597	-10609	10609	4.91929e+06	62	chr11	4913988	4924597				CTCCAGTACTGAGAATCCATGAATGAAGAA
63	chr11:4924597-4926692 (2095)	chr11	4924597	4926692	-2095	2095	4.92564e+06	63	chr11	4924597	4926692				TTCTTGACAACATAACCAAGTGGGGCTTAT
65	chr11:4933210-4935842 (2632)	chr11	4933210	4935842	-2632	2632	4934526	65	chr11	4933210	4935842				TTCTGGCCTTGGAGTAATTTTCTGCTGGGA
66	chr11:4935842-4937453 (1611)	chr11	4935842	4937453	-1611	1611	4.93665e+06	66	chr11	4935842	4937453				AAGATGATCTGAAGTAAAGTGTGCAGGGAA
67	chr11:4937453-4943704 (6251)	chr11	4937453	4943704	-6251	6251	4.94058e+06	67	chr11	4937453	4943704				TTCACAGAACAGACATAGTCATAGGAGGAA
68	chr11:4943704-4944641 (937)	chr11	4943704	4944641	-937	937	4.94417e+06	68	chr11	4943704	4944641				TGCAAGCTGTCAGGCCTTTAATGAAGGGAA
69	chr11:4944641-4948097 (3456)	chr11	4944641	4948097	-3456	3456	4946369	69	chr11	4944641	4948097				TTCCCCATAAATACTGGTTTAAAAAAAGAT
70	chr11:4948097-4950128 (2031)	chr11	4948097	4950128	-2031	2031	4.94911e+06	70	chr11	4948097	4950128				AGAGGAGATAGTCTTTGTCATTAGGTAGAA
71	chr11:4950128-4955484 (5356)	chr11	4950128	4955484	-5356	5356	4952806	71	chr11	4950128	4955484				TTCTGAAAAAGCTGCTTCCAGAATTTATTA
72	chr11:4955484-4957082 (1598)	chr11	4955484	4957082	-1598	1598	4956283	72	chr11	4955484	4957082				GCGAGCCCTTGCCAAGATTCCAGATCTGAA
73	chr11:4957082-4958774 (1692)	chr11	4957082	4958774	-1692	1692	4957928	73	chr11	4957082	4958774				TTCACCTTAACTGAAAGCCCCTTAAGTCCT
74	chr11:4958774-4965987 (7213)	chr11	4958774	4965987	-7213	7213	4.96238e+06	74	chr11	4958774	4965987				AGATCCAGTGGCCCAAGTTGTGTACCTGAA
76	chr11:4967144-4974306 (7162)	chr11	4967144	4974306	-7162	7162	4970725	76	chr11	4967144	4974306	MMP26	CTCF3	CTCF2	GACTTGCACATAAAGCAGGGAGAAAGAGAA
78	chr11:4975068-4977701 (2633)	chr11	4975068	4977701	-2633	2633	4.97638e+06	78	chr11	4975068	4977701				GTGTCAGAACAAAGCAGATTCGTCTAGGAA
79	chr11:4977701-4981489 (3788)	chr11	4977701	4981489	-3788	3788	4979595	79	chr11	4977701	4981489				TTCTCATCCTGTTTCATCTGCCTGAAAAAA
84	chr11:5007016-5007745 (729)	chr11	5007016	5007745	-729	729	5.00738e+06	84	chr11	5007016	5007745				ATCCATCTATTTATCCACATGTCTTTGGAA
85	chr11:5007745-5012341 (4596)	chr11	5007745	5012341	-4596	4596	5010043	85	chr11	5007745	5012341				TTCTCAAAACCAAAACCACCAAAATTTTAC
86	chr11:5012341-5014417 (2076)	chr11	5012341	5014417	-2076	2076	5013379	86	chr11	5012341	5014417				TATTTCCAATGTTACTAAACAGAGGGTGAA
87	chr11:5014417-5014644 (227)	chr11	5014417	5014644	-227	227	5.01453e+06	87	chr11	5014417	5014644				TTCACATTTACTGTGCAAGCAGGCGGGTTC
90	chr11:5021461-5025982 (4521)	chr11	5021461	5025982	-4521	4521	5.02372e+06	90	chr11	5021461	5025982				GCATAACTTATCACTGATTGCTTTTCGGAA
93	chr11:5029325-5040075 (10750)	chr11	5029325	5040075	-10750	10750	5034700	93	chr11	5029325	5040075				TTCATTCTGAAATGAAAGGATGCTAACTAG
95	chr11:5042813-5044881 (2068)	chr11	5042813	5044881	-2068	2068	5043847	95	chr11	5042813	5044881				TTCCATTTGCTTATGAGGGTGGGTTTTGTA
96	chr11:5044881-5047423 (2542)	chr11	5044881	5047423	-2542	2542	5046152	96	chr11	5044881	5047423				TTCATCCTTACTCTTTCCTTCTTCTGGGAA
97	chr11:5047423-5050052 (2629)	chr11	5047423	5050052	-2629	2629	5.04874e+06	97	chr11	5047423	5050052				TTCATTCCCACTCAGGTTGTCCTCCCTAGA
98	chr11:5050052-5051526 (1474)	chr11	5050052	5051526	-1474	1474	5050789	98	chr11	5050052	5051526				TTTAATCACTAAGAAATATTATATCTAGAA
99	chr11:5051526-5051666 (140)	chr11	5051526	5051666	-140	140	5051596	99	chr11	5051526	5051666				TTCGCTGGAAATACAATTATACTTAAGGCA
100	chr11:5051666-5060032 (8366)	chr11	5051666	5060032	-8366	8366	5055849	100	chr11	5051666	5060032				AAAAAGACCTCATATAAGCAGAGAATAGAA
101	chr11:5060032-5070335 (10303)	chr11	5060032	5070335	-10303	10303	5.06518e+06	101	chr11	5060032	5070335				TTCTCAGTGAGAAGGGTCTGGATGAATTTA
102	chr11:5070335-5078669 (8334)	chr11	5070335	5078669	-8334	8334	5074502	102	chr11	5070335	5078669				ACAGTATCACAAAAGAGCATGGAATCTGAA
103	chr11:5078669-5083295 (4626)	chr11	5078669	5083295	-4626	4626	5080982	103	chr11	5078669	5083295				TTCTACCAAGATCTTTTTCATTTTAAATTT
104	chr11:5083295-5083565 (270)	chr11	5083295	5083565	-270	270	5083430	104	chr11	5083295	5083565				TTGTTTATAAAAGGAGCTGAATGCACAGAA
105	chr11:5083565-5092000 (8435)	chr11	5083565	5092000	-8435	8435	5.08778e+06	105	chr11	5083565	5092000				TTCTCCACCCCCATCCAATACCACACAACT
109	chr11:5104083-5106787 (2704)	chr11	5104083	5106787	-2704	2704	5105435	109	chr11	5104083	5106787				TTCACATGCCATAATATTTGCAATTTTAAA
110	chr11:5106787-5108173 (1386)	chr11	5106787	5108173	-1386	1386	5107480	110	chr11	5106787	5108173				CCTTCATGTATACTAACTTTTCTGAAAGAA
111	chr11:5108173-5108920 (747)	chr11	5108173	5108920	-747	747	5.10855e+06	111	chr11	5108173	5108920				TTCTTAGAATCTAAGTAAAAATGACATTGA
112	chr11:5108920-5111449 (2529)	chr11	5108920	5111449	-2529	2529	5.11018e+06	112	chr11	5108920	5111449				CTCTAACAAAATTAATTCCTTATTTTTGAA
113	chr11:5111449-5115485 (4036)	chr11	5111449	5115485	-4036	4036	5113467	113	chr11	5111449	5115485				TTCACTGCTATTATCTATGACTGGTGTCTA
114	chr11:5115485-5116067 (582)	chr11	5115485	5116067	-582	582	5115776	114	chr11	5115485	5116067				GCAGGAGACATATGTCCTCTTTAGAATGAA
118	chr11:5124165-5124951 (786)	chr11	5124165	5124951	-786	786	5124558	118	chr11	5124165	5124951				TCAGCACATCAATGGTTGAACGTGGATGAA
119	chr11:5124951-5125281 (330)	chr11	5124951	5125281	-330	330	5125116	119	chr11	5124951	5125281				TTCTCTCTTGATTGGGGCAAGTCAGTCTTT
120	chr11:5125281-5127528 (2247)	chr11	5125281	5127528	-2247	2247	5.1264e+06	120	chr11	5125281	5127528				ATTTGGCCATTTATGTAAAAGTTTGCTGAA
121	chr11:5127528-5129073 (1545)	chr11	5127528	5129073	-1545	1545	5.1283e+06	121	chr11	5127528	5129073				TTCTACGTGACTAATGAAAGTGAGAAGTGT
123	chr11:5140263-5145274 (5011)	chr11	5140263	5145274	-5011	5011	5.14277e+06	123	chr11	5140263	5145274				TTCACCAACACCAGACCATCTTGCAAAAAA
124	chr11:5145274-5147026 (1752)	chr11	5145274	5147026	-1752	1752	5146150	124	chr11	5145274	5147026				TGCAATCCCTGTCTGAGGGATTTTCTAGAA
125	chr11:5147026-5150024 (2998)	chr11	5147026	5150024	-2998	2998	5148525	125	chr11	5147026	5150024				TTCCATTTCTGGCCTCCAACGTTAATACCT
129	chr11:5161005-5166158 (5153)	chr11	5161005	5166158	-5153	5153	5.16358e+06	129	chr11	5161005	5166158				TTCTTTTCTTGGATTTCCTCCACTCAAGTC
130	chr11:5166158-5175469 (9311)	chr11	5166158	5175469	-9311	9311	5.17081e+06	130	chr11	5166158	5175469				GTGGAAAACATATTGTCAGTTGTTGAAGAA
131	chr11:5175469-5178453 (2984)	chr11	5175469	5178453	-2984	2984	5176961	131	chr11	5175469	5178453				TTCTTCCTTTCTTCTCACTGGATTTTCTGG
132	chr11:5178453-5184172 (5719)	chr11	5178453	5184172	-5719	5719	5.18131e+06	132	chr11	5178453	5184172		CTCF6	CTCF5	ATTTTAAGTTGTCCTCTGAAAATTCTAGAA
133	chr11:5184172-5185423 (1251)	chr11	5184172	5185423	-1251	1251	5.1848e+06	133	chr11	5184172	5185423				TTCTAAAAATCCACAGATTTAGAAATTCTA
136	chr11:5199711-5203481 (3770)	chr11	5199711	5203481	-3770	3770	5201596	136	chr11	5199711	5203481	HBB			CTGATAGGCAGCCTGCACTGGTGGGGTGAA
137	chr11:5203481-5209036 (5555)	chr11	5203481	5209036	-5555	5555	5.20626e+06	137	chr11	5203481	5209036	HBB			TTCATGAGAACATCACCTGGATGGGACATG
138	chr11:5209036-5210847 (1811)	chr11	5209036	5210847	-1811	1811	5.20994e+06	138	chr11	5209036	5210847	HBD			CTGATAGGCAGCCTGCATTTGTGGGGTGAA
139	chr11:5210847-5213158 (2311)	chr11	5210847	5213158	-2311	2311	5.212e+06	139	chr11	5210847	5213158	HBD			TTCAGAAAAGAGTGAAAAACTACTGGGATC
140	chr11:5213158-5216309 (3151)	chr11	5213158	5216309	-3151	3151	5.21473e+06	140	chr11	5213158	5216309				AATTCTAATCTCAGTTCACTGCTGTTTGAA
141	chr11:5216309-5223334 (7025)	chr11	5216309	5223334	-7025	7025	5.21982e+06	141	chr11	5216309	5223334	HBBP1			TTCCTGGTTGGCTGATGGAAAGATGGGGCA
142	chr11:5223334-5225687 (2353)	chr11	5223334	5225687	-2353	2353	5.22451e+06	142	chr11	5223334	5225687				TAGAATTGCTACACCTGACTAAACCTTGAA
143	chr11:5225687-5226242 (555)	chr11	5225687	5226242	-555	555	5.22596e+06					HBG1			TTCACCCCTGAGGTGCAGGCTTCCTGGCAG
144	chr11:5226242-5228884 (2642)	chr11	5226242	5228884	-2642	2642	5227563	144	chr11	5226242	5228884	HBG1			TGCTAGATTATAATGCCAGAAGCTCTGGAA
145	chr11:5228884-5229579 (695)	chr11	5228884	5229579	-695	695	5.22923e+06	145	chr11	5228884	5229579				TTCTATTTTTTCTTCAACGTACTTTAGGCT
149	chr11:5238405-5239936 (1531)	chr11	5238405	5239936	-1531	1531	5.23917e+06	149	chr11	5238405	5239936				TTCTTTCTCCATTGCTTTTGTGATGTTTGT
152	chr11:5241813-5246000 (4187)	chr11	5241813	5246000	-4187	4187	5.24391e+06	152	chr11	5241813	5246000				CATCATATCATCCTCCTTGGAATCCTGGAA
153	chr11:5246000-5249758 (3758)	chr11	5246000	5249758	-3758	3758	5247879	153	chr11	5246000	5249758	HBE1			TTCCTGGTTTTGTCTGTGTTAGCCAATGGT
154	chr11:5249758-5256290 (6532)	chr11	5249758	5256290	-6532	6532	5253024	154	chr11	5249758	5256290				GTAGATAAGTCAGAGAACAATCAGACAGAA
155	chr11:5256290-5256813 (523)	chr11	5256290	5256813	-523	523	5.25655e+06	155	chr11	5256290	5256813				TTCTATCCTTCTTATTCAATTCTACACATG
156	chr11:5256813-5267233 (10420)	chr11	5256813	5267233	-10420	10420	5262023	156	chr11	5256813	5267233				GTGACTGTAGGGTTGAGAGGGAGATTAGAA
157	chr11:5267233-5270594 (3361)	chr11	5267233	5270594	-3361	3361	5.26891e+06	157	chr11	5267233	5270594		CTCF7	CTCF6	TTCCTGACCTCCAAAAGTGATCAAGATATT
158	chr11:5270594-5283639 (13045)	chr11	5270594	5283639	-13045	13045	5.27712e+06	158	chr11	5270594	5283639				ATCACGCAACTAATATGTGTCATAAAGGAA
159	chr11:5283639-5285017 (1378)	chr11	5283639	5285017	-1378	1378	5284328	159	chr11	5283639	5285017				TTCTGGAATGCATTTATTGCTGTATGACCT
160	chr11:5285017-5294024 (9007)	chr11	5285017	5294024	-9007	9007	5.28952e+06	160	chr11	5285017	5294024				TTTGAAATAGAATGTTAATGTTTTATGGAA
161	chr11:5294024-5295810 (1786)	chr11	5294024	5295810	-1786	1786	5294917	161	chr11	5294024	5295810				TTCGAACATATCAGCAAGCAAAAAGCAAAC
162	chr11:5295810-5296506 (696)	chr11	5295810	5296506	-696	696	5296158	162	chr11	5295810	5296506				AGATTTGAGATCTTACATTTAAGTTTTGAA
163	chr11:5296506-5298004 (1498)	chr11	5296506	5298004	-1498	1498	5297255	163	chr11	5296506	5298004				TTCATGGTAAATATTTTCTTTCTAGTGCCT
164	chr11:5298004-5299351 (1347)	chr11	5298004	5299351	-1347	1347	5.29868e+06	164	chr11	5298004	5299351				AACAACCATGAAGGCACCAAGAACAGAGAA
165	chr11:5299351-5303426 (4075)	chr11	5299351	5303426	-4075	4075	5.30139e+06	165	chr11	5299351	5303426				TTCAATGTGATTTAATTTTAGGGATTCCCT
166	chr11:5303426-5306689 (3263)	chr11	5303426	5306689	-3263	3263	5.30506e+06	166	chr11	5303426	5306689				TGTACCTCTACGGGTCCTAGAGCTTATGAA
167	chr11:5306689-5307477 (788)	chr11	5306689	5307477	-788	788	5307083	167	chr11	5306689	5307477				TTCTCTTGATTTGAGTTTGTCATATTTTCT
168	chr11:5307477-5310463 (2986)	chr11	5307477	5310463	-2986	2986	5308970	168	chr11	5307477	5310463				GACTACAATCTGAATGAACGTGGAAGCGAA
169	chr11:5310463-5317147 (6684)	chr11	5310463	5317147	-6684	6684	5313805	169	chr11	5310463	5317147				TTCAGAGTGGTCCAGTGGACTAACAAACTG
170	chr11:5317147-5321666 (4519)	chr11	5317147	5321666	-4519	4519	5.31941e+06	170	chr11	5317147	5321666				GTTACCCTTAACTATGCAGATTTTAAAGAA
171	chr11:5321666-5323725 (2059)	chr11	5321666	5323725	-2059	2059	5.3227e+06	171	chr11	5321666	5323725				TTCTGGTTTATGTCTCTCAGTCCTAGGACA
172	chr11:5323725-5324051 (326)	chr11	5323725	5324051	-326	326	5323888	172	chr11	5323725	5324051				TAAAGTTTCCTCCTTCTCCATTCCCAAGAA
173	chr11:5324051-5328337 (4286)	chr11	5324051	5328337	-4286	4286	5326194	173	chr11	5324051	5328337				TTCTAAGATTTCAGCTGGTGCAGGCAGCCA
175	chr11:5328568-5329038 (470)	chr11	5328568	5329038	-470	470	5328803	175	chr11	5328568	5329038				TTCATTGTAAATCATATAACCCAGAAAATA
176	chr11:5329038-5329234 (196)	chr11	5329038	5329234	-196	196	5329136	176	chr11	5329038	5329234				GACTGGTGAACATCTTATGAACAGGTAGAA
177	chr11:5329234-5332058 (2824)	chr11	5329234	5332058	-2824	2824	5330646	177	chr11	5329234	5332058				TTCATTCCCAAAAGCCCAAGGGAAGAAAGA
178	chr11:5332058-5342913 (10855)	chr11	5332058	5342913	-10855	10855	5.33749e+06	178	chr11	5332058	5342913				GTCAATAATCATGCTTGTAATAACCTTGAA
179	chr11:5342913-5357576 (14663)	chr11	5342913	5357576	-14663	14663	5.35024e+06	179	chr11	5342913	5357576		CTCF8, CTCF9		TTCTAAAAGGAAACAAAAAATGGATTAAAC
180	chr11:5357576-5359098 (1522)	chr11	5357576	5359098	-1522	1522	5358337	180	chr11	5357576	5359098		CTCF9	CTCF7	AGTAATGGATTTAGATTCTTTAATAATGAA
181	chr11:5359098-5363372 (4274)	chr11	5359098	5363372	-4274	4274	5361235	181	chr11	5359098	5363372			CTCF7	TTCTCTAAAGGCCCCTGGAGCCTGACAGTG
182	chr11:5363372-5366085 (2713)	chr11	5363372	5366085	-2713	2713	5.36473e+06	182	chr11	5363372	5366085				GAGACAGTCATGGTTTATGTCCACAAGGAA
183	chr11:5366085-5367072 (987)	chr11	5366085	5367072	-987	987	5.36658e+06	183	chr11	5366085	5367072				TTCTGCCAATCTCACTACTTTATTGAACTT
184	chr11:5367072-5376943 (9871)	chr11	5367072	5376943	-9871	9871	5.37201e+06	184	chr11	5367072	5376943		CTCF10		CAAAACAAAAACACCAGAGCACATCATGAA
185	chr11:5376943-5377148 (205)	chr11	5376943	5377148	-205	205	5.37705e+06	185	chr11	5376943	5377148				TTCTCAGGAGTCAATCACAGTCAGCTTATT
186	chr11:5377148-5381761 (4613)	chr11	5377148	5381761	-4613	4613	5.37945e+06	186	chr11	5377148	5381761				TTACATTGTCTTCAGTTATTGCTCTCTGAA
188	chr11:5382806-5383966 (1160)	chr11	5382806	5383966	-1160	1160	5383386	188	chr11	5382806	5383966				TCCATTTTCTTTCTGAGATTGCATAGTGAA
189	chr11:5383966-5387571 (3605)	chr11	5383966	5387571	-3605	3605	5.38577e+06	189	chr11	5383966	5387571				TTCTCAACCATTATCTCTTGAAATAGTGCT
190	chr11:5387571-5389345 (1774)	chr11	5387571	5389345	-1774	1774	5388458	190	chr11	5387571	5389345				GAAAATGAAATAAGTCCCCATTCATGGGAA
192	chr11:5393639-5396835 (3196)	chr11	5393639	5396835	-3196	3196	5395237	192	chr11	5393639	5396835				CATTTTTTGAGTCATGTGCAGGTATATGAA
193	chr11:5396835-5397169 (334)	chr11	5396835	5397169	-334	334	5397002	193	chr11	5396835	5397169				TTCCAAAGCCAAAGTACATTACCACTATGT
194	chr11:5397169-5401670 (4501)	chr11	5397169	5401670	-4501	4501	5.39942e+06	194	chr11	5397169	5401670				TACCTTGCTAGAGTTTTTCAGTATTCAGAA
196	chr11:5406695-5408349 (1654)	chr11	5406695	5408349	-1654	1654	5407522	196	chr11	5406695	5408349				TCAGATTCAAGCCTGTTGCAATACTTTGAA
197	chr11:5408349-5408496 (147)	chr11	5408349	5408496	-147	147	5.40842e+06	197	chr11	5408349	5408496				TTCTCACCTTGTTTTCCTGCAAGAGGGAAT
198	chr11:5408496-5415085 (6589)	chr11	5408496	5415085	-6589	6589	5.41179e+06	198	chr11	5408496	5415085				TGCTCAGAACCCACAGTCTAGATCCCTGAA
199	chr11:5415085-5416229 (1144)	chr11	5415085	5416229	-1144	1144	5415657	199	chr11	5415085	5416229				TTCAGAGATCTAGACTCTGGGTTCTGAGCA
200	chr11:5416229-5417850 (1621)	chr11	5416229	5417850	-1621	1621	5.41704e+06	200	chr11	5416229	5417850				TTCTTTCTTCCTGCCATCCTGAATCAAGAA
201	chr11:5417850-5421390 (3540)	chr11	5417850	5421390	-3540	3540	5419620	201	chr11	5417850	5421390				TTCTTAGAAGAGTCTTTTTATTTCTTCATG
202	chr11:5421390-5425755 (4365)	chr11	5421390	5425755	-4365	4365	5.42357e+06	202	chr11	5421390	5425755				GTCCTAGTCATAGGGAACCTCTCTTCTGAA
203	chr11:5425755-5427109 (1354)	chr11	5425755	5427109	-1354	1354	5426432	203	chr11	5425755	5427109				TTCATCCTTGCCACTTTTATGTCTCATGAC
204	chr11:5427109-5427611 (502)	chr11	5427109	5427611	-502	502	5427360	204	chr11	5427109	5427611				TGTGGTTTAATTTTGCTCTTCCCTTATGAA
205	chr11:5427611-5431242 (3631)	chr11	5427611	5431242	-3631	3631	5.42943e+06	205	chr11	5427611	5431242		CTCF11		TTCTAACAGTTGCACTTGCTGGAGGACAAG
206	chr11:5431242-5434400 (3158)	chr11	5431242	5434400	-3158	3158	5432821	206	chr11	5431242	5434400		CTCF11		TAAAGGTAAAAATCAAACTTTGTTTTTGAA
209	chr11:5438370-5438480 (110)	chr11	5438370	5438480	-110	110	5438425	209	chr11	5438370	5438480				TTCTGGTAACTCTAAAGGCCAGAGTGTCGT
210	chr11:5438480-5440720 (2240)	chr11	5438480	5440720	-2240	2240	5439600	210	chr11	5438480	5440720				AGTGTATGAAGTCATCAGTTACTTTGTGAA
211	chr11:5440720-5444203 (3483)	chr11	5440720	5444203	-3483	3483	5.44246e+06	211	chr11	5440720	5444203				TTCTCATAATAAGGCATATGAATGGGAAGA
212	chr11:5444203-5445756 (1553)	chr11	5444203	5445756	-1553	1553	5.44498e+06	212	chr11	5444203	5445756				AAACATTTTTCTTTGTACTAAACTTCTGAA
213	chr11:5445756-5451776 (6020)	chr11	5445756	5451776	-6020	6020	5448766	213	chr11	5445756	5451776				TTCTAAGAAGGCAGACTTATTTTTCTCATT
214	chr11:5451776-5453803 (2027)	chr11	5451776	5453803	-2027	2027	5.45279e+06	214	chr11	5451776	5453803		CTCF12	CTCF8	GAGGCTTGATTCTTTTTAGATGAAACTGAA
215	chr11:5453803-5464854 (11051)	chr11	5453803	5464854	-11051	11051	5.45933e+06	215	chr11	5453803	5464854		CTCF12	CTCF8	TTCCTATCTCTTTCAAATGAGGCTAATATC
216	chr11:5464854-5465404 (550)	chr11	5464854	5465404	-550	550	5465129	216	chr11	5464854	5465404				ATTCAGATTTCCTGGCATTTCTACTCAGAA
217	chr11:5465404-5467843 (2439)	chr11	5465404	5467843	-2439	2439	5.46662e+06	217	chr11	5465404	5467843				TTCAGACTCAAATTCATTCCAAACCTTTTC
218	chr11:5467843-5468317 (474)	chr11	5467843	5468317	-474	474	5468080	218	chr11	5467843	5468317				TTTAGTTATAAGGTTATCCCTTATTAAGAA
219	chr11:5468317-5469999 (1682)	chr11	5468317	5469999	-1682	1682	5469158	219	chr11	5468317	5469999				TTCTGGTTCTGGAGATGTGCTATGGAATTG
222	chr11:5474901-5484555 (9654)	chr11	5474901	5484555	-9654	9654	5479728	222	chr11	5474901	5484555				AGTGAGTAAAACTCTTTTGCTCATATTGAA
223	chr11:5484555-5488092 (3537)	chr11	5484555	5488092	-3537	3537	5.48632e+06	223	chr11	5484555	5488092		CTCF13		TTCATGGTTAATGTTGAATAAGACAGAAAA
224	chr11:5488092-5491681 (3589)	chr11	5488092	5491681	-3589	3589	5.48989e+06	224	chr11	5488092	5491681	UBQLN3			CTATTCATCCGGACTTGGTTAATATGTGAA
225	chr11:5491681-5506195 (14514)	chr11	5491681	5506195	-14514	14514	5498938	225	chr11	5491681	5506195				TTCATAGTTCACTATATGCTGAATCCTCAG
226	chr11:5506195-5510186 (3991)	chr11	5506195	5510186	-3991	3991	5.50819e+06	226	chr11	5506195	5510186	UBQLNL			ATCATTAGCAGTGTTCTATCACTCCTTGAA
228	chr11:5511089-5513353 (2264)	chr11	5511089	5513353	-2264	2264	5512221	228	chr11	5511089	5513353				AAAAAAATCCACACATAGGAAGTTCATGAA
230	chr11:5518467-5523220 (4753)	chr11	5518467	5523220	-4753	4753	5.52084e+06	230	chr11	5518467	5523220				CAGCTACAATGTAGATGATACAGAAGGGAA
231	chr11:5523220-5525083 (1863)	chr11	5523220	5525083	-1863	1863	5.52415e+06	231	chr11	5523220	5525083				TTCAATCAAGAACTACACTGCAGGCCGAGC
233	chr11:5525110-5531051 (5941)	chr11	5525110	5531051	-5941	5941	5.52808e+06	233	chr11	5525110	5531051		CTCF14		TTCTTGGCATCTCACAGTGAGTTGAAGCAG
234	chr11:5531051-5531795 (744)	chr11	5531051	5531795	-744	744	5531423	234	chr11	5531051	5531795		CTCF14		ATTTATGCTTATAAATGTAGATTGCTGGAA
235	chr11:5531795-5532225 (430)	chr11	5531795	5532225	-430	430	5532010	235	chr11	5531795	5532225		CTCF14		TTCCCTATGACTTTCATTCTGCATTGAAAT
237	chr11:5532782-5535893 (3111)	chr11	5532782	5535893	-3111	3111	5.53434e+06	237	chr11	5532782	5535893				TTCATTTTGTTATTAAAGGGAGTGATGAAA
238	chr11:5535893-5543856 (7963)	chr11	5535893	5543856	-7963	7963	5.53987e+06	238	chr11	5535893	5543856				TTAAATTTTATACTGTTTAGTAAGAGAGAA
239	chr11:5543856-5544435 (579)	chr11	5543856	5544435	-579	579	5.54415e+06	239	chr11	5543856	5544435				TTCTTATGTAAATCACTAGCAGAAAGTCTT
240	chr11:5544435-5545331 (896)	chr11	5544435	5545331	-896	896	5544883	240	chr11	5544435	5545331				GGGAGACAAGGTAACTGGTAAAGGAGAGAA
243	chr11:5563337-5569579 (6242)	chr11	5563337	5569579	-6242	6242	5566458	243	chr11	5563337	5569579				TTCAGGATCTAATCAGATGAGCCCTTGCAT
244	chr11:5569579-5571027 (1448)	chr11	5569579	5571027	-1448	1448	5570303	244	chr11	5569579	5571027				TTCAGAAAATCCAGTTAGGCCTATCCTGAA
245	chr11:5571027-5578562 (7535)	chr11	5571027	5578562	-7535	7535	5.57479e+06	245	chr11	5571027	5578562		CTCF15	CTCF9	TTCTCTAACTTGTCTTTGGCTGGTTTCCCA
246	chr11:5578562-5587860 (9298)	chr11	5578562	5587860	-9298	9298	5583211	246	chr11	5578562	5587860	TRIM6, TRIM6-TRIM34	CTCF15	CTCF9	GCTAAGTGTATTCAGAAAGGAGGATTGGAA
247	chr11:5587860-5591805 (3945)	chr11	5587860	5591805	-3945	3945	5.58983e+06	247	chr11	5587860	5591805	TRIM6, TRIM6-TRIM34	CTCF16		TTCCAGCAAGTACTTAGTTTGGCTTTCACT
249	chr11:5598207-5605246 (7039)	chr11	5598207	5605246	-7039	7039	5.60173e+06	249	chr11	5598207	5605246				TTCAGGAAATTGTTCTTCCACTAGTCTTGC
250	chr11:5605246-5618610 (13364)	chr11	5605246	5618610	-13364	13364	5611928	250	chr11	5605246	5618610				GAGGCCTTTTCTCTGTAGGAAGTCTTTGAA
252	chr11:5620965-5623983 (3018)	chr11	5620965	5623983	-3018	3018	5622474	252	chr11	5620965	5623983				CACCAACCACCCTCATGTTTCTTCCCAGAA
253	chr11:5623983-5643751 (19768)	chr11	5623983	5643751	-19768	19768	5633867	253	chr11	5623983	5643751		CTCF17	CTCF10	TTCAAGTGGTGTTAGGGTGCTAAATAGGGA
254	chr11:5643751-5648730 (4979)	chr11	5643751	5648730	-4979	4979	5.64624e+06	254	chr11	5643751	5648730	TRIM5			TCTTGCTGGGTAGAGACTAGAGGATGGGAA
256	chr11:5655546-5662428 (6882)	chr11	5655546	5662428	-6882	6882	5658987	256	chr11	5655546	5662428		CTCF18	CTCF11	GTTGTTGGGAGAAGACACTGAAAGAGAGAA
259	chr11:5679113-5686955 (7842)	chr11	5679113	5686955	-7842	7842	5683034	259	chr11	5679113	5686955	TRIM22			TTCTTAAATGTGCAGGTGCGTACAGTTTTC
260	chr11:5686955-5689520 (2565)	chr11	5686955	5689520	-2565	2565	5.68824e+06	260	chr11	5686955	5689520	TRIM22			AATTAGGGCAGGTTATGCCATTGTACAGAA
261	chr11:5689520-5691055 (1535)	chr11	5689520	5691055	-1535	1535	5.69029e+06	261	chr11	5689520	5691055	TRIM22			TTCTACTAATAACCTAAGTTAGCTTGGAAA
262	chr11:5691055-5691277 (222)	chr11	5691055	5691277	-222	222	5691166	262	chr11	5691055	5691277				CTTTTGCCACATAATGTTGCTTATAAGGAA
264	chr11:5692705-5696096 (3391)	chr11	5692705	5696096	-3391	3391	5.6944e+06	264	chr11	5692705	5696096				AGATTGGCAAAGTCTGGAACATTTCCTGAA
265	chr11:5696096-5697150 (1054)	chr11	5696096	5697150	-1054	1054	5696623	265	chr11	5696096	5697150				TTCCTTGGAGAATGAAGAAAGAAGGGTGGC
266	chr11:5697150-5698932 (1782)	chr11	5697150	5698932	-1782	1782	5698041	266	chr11	5697150	5698932				AGTGTTATATTGGAAGTCTTGGTTACAGAA
267	chr11:5698932-5699173 (241)	chr11	5698932	5699173	-241	241	5.69905e+06	267	chr11	5698932	5699173				TTCTGCCTTTACATATTAGCTATACAATAT
268	chr11:5699173-5700985 (1812)	chr11	5699173	5700985	-1812	1812	5700079	268	chr11	5699173	5700985				CACTTATCTGAAAAGATAATAGAAAGTGAA
269	chr11:5700985-5701594 (609)	chr11	5700985	5701594	-609	609	5.70129e+06	269	chr11	5700985	5701594				TTCTGGTGATCATACTCTATCTTAGCTCCT
270	chr11:5701594-5706105 (4511)	chr11	5701594	5706105	-4511	4511	5.70385e+06	270	chr11	5701594	5706105				GCCACTTACCCAAACCACTCAGAATGGGAA
271	chr11:5706105-5711799 (5694)	chr11	5706105	5711799	-5694	5694	5708952	271	chr11	5706105	5711799				TTCCTAGGATGTTAAATCCCACTAGAATAG
272	chr11:5711799-5712602 (803)	chr11	5711799	5712602	-803	803	5.7122e+06	272	chr11	5711799	5712602				ATAAAACTATTGTGTTGAACCCCTTCAGAA
273	chr11:5712602-5719161 (6559)	chr11	5712602	5719161	-6559	6559	5.71588e+06	273	chr11	5712602	5719161				TTCTGACCAGGGTGTTCAATACAGTGTCCA
274	chr11:5719161-5725032 (5871)	chr11	5719161	5725032	-5871	5871	5.7221e+06	274	chr11	5719161	5725032				GGTAACAAAATTAGTTCCAGCTATTTGGAA
275	chr11:5725032-5728941 (3909)	chr11	5725032	5728941	-3909	3909	5.72699e+06	275	chr11	5725032	5728941				TTCAAAGCTAAAACACTCAAGTCAAGATCA
276	chr11:5728941-5729582 (641)	chr11	5728941	5729582	-641	641	5.72926e+06	276	chr11	5728941	5729582				ACATCGGTGATTTCACTGAATTTTGGAGAA
277	chr11:5729582-5729937 (355)	chr11	5729582	5729937	-355	355	5.72976e+06	277	chr11	5729582	5729937				TTCTGACAGGTCAAAGTGGTAGGAACAGCA
