## Supplemental Table S3 for "Compartment-dependent chromatin interaction dynamics revealed by liquid chromatin Hi-C"

### Sheet: SX_Chromatin_Features
Chromatin Feature	Assay	ENCODE Accession ID	Output type	PubMed ID
H3K36me3	ChIP-seq	ENCFF223BKS	fold change over control
H3K27ac	ChIP-seq	ENCFF006RIO	fold change over control
H3K4me1	ChIP-seq	ENCFF463AQS	fold change over control
H3K4me2	ChIP-seq	ENCFF778DNU	fold change over control
H3K4me3	ChIP-seq	ENCFF330TJF	fold change over control
H4K20me1	ChIP-seq	ENCFF242XLB	fold change over control
H2AFZ	ChIP-seq	ENCFF430FSQ	fold change over control
H3K9me1	ChIP-seq	ENCFF526UWC	fold change over control
H3K9me3	ChIP-seq	ENCFF700FQH	fold change over control
H3K9ac	ChIP-seq	ENCFF527JUP	fold change over control
H3K27me3	ChIP-seq	ENCFF936BVT	fold change over control
H3K79me2	ChIP-seq	ENCFF619JRY	fold change over control
HP1β	ChIP-seq	ENCFF985MBQ	fold change over control
HP1γ	ChIP-seq	ENCFF630YDI	fold change over control
HP1α	ChIP-seq	ENCFF014XHT	fold change over control
EHMT2	ChIP-seq	ENCFF982RMW	fold change over control
CBX8	ChIP-seq	ENCFF206WVX	fold change over control
RNF2	ChIP-seq	ENCFF071CIY	fold change over control
BMI1	ChIP-seq	ENCFF514QBY	fold change over control
SUZ12	ChIP-seq	ENCFF363DWX	fold change over control
RBBP5	ChIP-seq	ENCFF058KTS	fold change over control
CTBP1	ChIP-seq	ENCFF112LWM	fold change over control
KAT2B	ChIP-seq	ENCFF164NLF	fold change over control
BRD4	ChIP-seq	ENCFF260JHC	fold change over control
NCOR1	ChIP-seq	ENCFF292YLV	fold change over control
KDM5B	ChIP-seq	ENCFF293III	fold change over control
HDAC2	ChIP-seq	ENCFF915GWT	fold change over control
SAP30	ChIP-seq	ENCFF816KCQ	fold change over control
WHSC1	ChIP-seq	ENCFF864WOR	fold change over control
PHF8	ChIP-seq	ENCFF427QTV	fold change over control
REST	ChIP-seq	ENCFF518QUW	fold change over control
KDM1A	ChIP-seq	ENCFF734YKJ	fold change over control
POLR2A	ChIP-seq	ENCFF749YKR	fold change over control
POLR2B	ChIP-seq	ENCFF452WGO	fold change over control
POLR2G	ChIP-seq	ENCFF015NSS	fold change over control
PML	ChIP-seq	ENCFF157IUB	fold change over control
Methylation	WGBS	ENCFF867JRG	methylation state at CpG
NADS.IMR90	aCGH		NAD state	28575119
SON	TSA-seq		log2(pull-down / input)	30154186
pSC35	TSA-seq		log2(pull-down / input)	30154186
LaminA/C	TSA-seq		log2(pull-down / input)	30154186
LaminB	TSA-seq		log2(pull-down / input)	30154186
Pol2	TSA-seq		log2(pull-down / input)	30154186
LADs	DamID		log2(Dam-LaminB1/Dam)	30154186
G1	Repli-seq	ENCFF001GRX	percentage normalized signal
S1	Repli-seq	ENCFF001GSF	percentage normalized signal
S2	Repli-seq	ENCFF001GSJ	percentage normalized signal
S3	Repli-seq	ENCFF001GSN	percentage normalized signal
S4	Repli-seq	ENCFF001GSP	percentage normalized signal
G2	Repli-seq	ENCFF001GSB	percentage normalized signal
